# Radiotherapy Technique Determines the Magnitude and Persistence of Lymphocyte DNA damage

**DOI:** 10.1101/2025.05.07.652586

**Authors:** Zsuzsa S. Kocsis, Péter Ágoston, Gyöngyi Farkas, Gábor Székely, Gyöngyvér Orsolya Sándor, Kliton Jorgo, László Gesztesi, Tibor Major, Csilla Pesznyák, András Herein, Gábor Stelczer, Dalma Mihály, Georgina Fröhlich, Zoltán Takácsi-Nagy, Csaba Polgár, Zsolt Jurányi

**Author notes:** **Corresponding author:** Dr. Zsolt Jurányi, 1122, Ráth György utca 7-9. Budapest, Hungary; /1379.

## Abstract

Data comparing the biological dose of radiotherapy techniques in the same patient group are scarce. Furthermore, the assessment of lymphocyte damage caused by radiotherapy can be of importance as immunotherapies are used more frequently.

By applying the chromosome aberration technique, over five years prospective comparison of the biological impact of four different types of treatments for low- and intermediate-risk prostate cancer was performed (at 3, 6, 9, 12, 24, 36, 48, and 60 months, 195 patients): conventional LINAC (linear accelerator) (70–78 Gy), CyberKnife (40–37.5 Gy) teletherapy, low-dose rate brachytherapy (LDR; 145 Gy) and high-dose rate brachytherapy (HDR; 19–21 Gy). Multivariate regression analyses were performed to analyze the predictive potential of chromosome aberrations for side effects. The median follow-up was 60 months.

We found that teletherapy techniques (conventional LINAC and CyberKnife therapy) caused 1.7–3.2-fold more chromosomal aberrations than brachytherapy did. At three months, 4.6–12.7% of the lymphocytes were damaged. Five years after treatment, the total aberration values of conventional LINAC and LDR brachytherapy patients were still significantly greater than those before therapy (p=0.035 for LINAC and p=0.029 for LDR BT). We found that significant regression models suggest total aberrations or aberrant cell frequency might predict side effects in addition to biological effective dose (BED) and irradiated volume (V_100%_) (p=0.005 for model including total aberrations, p=0.003 for aberrant cell frequency).

We reported a lower biological dose and fewer side effects in brachytherapy patients. We also demonstrated that long-term lymphocyte damage was dependent on the type of radiotherapy.

**Novelty and impact:** We analyzed radiation dose of the immune cells after four types of radiotherapy for five years. The damage of the lymphocytes can be of significance, if patients receive immunotherapy after radiotherapy in the future. We demonstrated chromosome aberrations were still present in lymphocytes years after the radiation. We found that there can be threefold difference in lymphocyte damage between therapy types. We also showed capacity of chromosome aberration technique to predict side effects.
