## Supplementary Table 2 for "Radiotherapy Technique Determines the Magnitude and Persistence of Lymphocyte DNA damage"

### Sheet: Munka1
Supplementary Table 2: Effect of baseline characteristics on chromosome aberrations
		conv. LINAC		Cyberknife		LDR BT		HDR BT
		total ab.	dic+ring	total ab.	dic+ring	total ab.	dic+ring	total ab.	dic+ring
	Model	0.35646	0.46322	0.682	0.878	0.614	0.711	0.238	0.384
	Age	0.0409	0.1392	0.53077	0.897	0.825	0.62	0.93	0.513
	iPSA	0.1154	0.0856	0.633505	0.330954	0.44827	0.341	0.62	0.1619
	GS	0.7712	0.9849	0.36583	0.3143	0.8544	0.782	0.241	0.45
	T	0.837	0.8485	0.7852	0.8289	0.919	0.924	0.233	0.5046
	HT	0.6158	0.7487	0.522	0.869	0.132668	0.506	0.0618	0.384
	Dose pros.	0.403	0.7067	0.7109	0.7969			0.69	0.969495
	Dose vesic.	0.3866	0.7864	0.19379	0.734348
	MV	0.83608	0.5711
	SIB	0.5237	0.8499
Multivariate models of baseline and treatment characteristics and chromosome aberrations. P values are indicated.
