## Supplementary Table 1 for "Radiotherapy Technique Determines the Magnitude and Persistence of Lymphocyte DNA damage"

### Sheet: Munka1
Supplementary Table 1. Dose volume constraints
	conv. LINAC (2 Gy /frac)			conv. LINAC (SIB)			Cyberknife			HDR			LDR
							Target volume			Target volume			Target volume
							V100	≥	0.95	V100	≥	0.95	V100	≥	0.95
										D90	≥	1.1	D90	≥	1.1
										V150	≤	0.5	V150	≤	0.6
	Rectum			Rectum			Rectum			Rectum			Rectum
	V50Gy	≤	0.5	V45Gy	≤	0.5	V26Gy	≤	0.5	D2cm3	≤	0.5	D2cm3	≤	1
	V70Gy	≤	0.2	V63Gy	≤	0.2	V34Gy	≤	0.2	D0.1cm3	≤	0.8	D0.1cm3	≤	1.38
							D20cm3	≤	25 Gy
							Dmax	≤	38 Gy
	Bladder			Bladder			Bladder			Urethra			Urethra
	V50Gy	≤	0.6	V45Gy	≤	0.6	V26Gy	≤	0.65	D10	≤	1.2	D10	≤	1.5
							Dmax	≤	44 Gy	D30	≤	1.1	D30	≤	1.3
	Hip bones			Hip bones			Hip bones
	V50Gy	≤	0.1	V45Gy	≤	0.1	V26Gy	≤	0.1
							D10cm3	≤	30 Gy
Dose volume constraints of the different radiotherapy methods applied to treat low and intermediate-risk prostate cancer patients.
